# RNA Pol II pausing facilitates phased pluripotency transitions by buffering transcription

**DOI:** 10.1101/2022.04.21.489065

**Authors:** Abderhman Abuhashem, Alexandra G. Chivu, Yixin Zhao, Edward J. Rice, Adam Siepel, Charles G. Danko, Anna-Katerina Hadjantonakis

## Abstract

Promoter-proximal RNA Pol II pausing is a critical step in transcriptional control. Pol II pausing has been studied predominantly in tissue culture systems. While Pol II pausing has been shown to be required for mammalian development, the phenotypic and mechanistic details of this requirement are unknown. Here, we find that loss of RNA Pol II pausing stalls pluripotent state transitions in the epiblast of the early mouse embryo. Using *Nelfb^-/-^* mice and a novel NELFB- degron mouse embryonic stem cells, we show that mouse ES cells (mESCs) representing the naive state of pluripotency successfully initiate a transition program, but fail to balance levels of induced and repressed genes and enhancers in the absence of NELF. Consistently, we find an increase in chromatin-associated NELF during pluripotency transitions. Overall, our work reveals the molecular and phenotypic roles of Pol II pausing in pluripotency and introduces Pol II pausing as a modulator of cell state transitions.
