## Supplementary material for "RNA Pol II pausing facilitates phased pluripotency transitions by buffering transcription": Table S1

### Sheet: Antibodies
		Antibody	Source	Identifier	Application 1	Conc.	Application 2	Conc. 2
		anti-BRACHYURY	R and D Systems	Cat# AF2085, RRID:AB_2200235	IF	1:200
		anti-CDX2	BioGenex	Cat# AM392, RRID:AB_2650531	IF	1:200
		anti-GATA6	R and D Systems	Cat# AF1700, RRID:AB_2108901	IF	1:100
		anti-GATA6	Cell Signaling Technology	Cat# 5851, RRID:AB_10705521	IF	1:500
		anti-KLF4	R and D Systems	Cat# AF3158, RRID:AB_2130245	IF	1:200
		anti-NANOG	Thermo Fisher Scientific	Cat# 14-5761-80, RRID:AB_763613	IF	1:200
		anti-NANOG	Cosmo Bio Co	Cat# REC-RCAB0002PF, RRID:AB_567471	IF	1:500
		anti-OTX2	R and D Systems	Cat# AF1979, RRID:AB_2157172	IF	1:500
		anti-POU3F1	Millipore Sigma	Cat# MABN738, RRID: AB_2876862	IF	1:100
		anti-POU5F1	Santa Cruz Biotechnology	Cat# sc-5279, RRID:AB_628051	IF	1:100
		anti-SOX2	Thermo Fisher Scientific	Cat# 14-9811-82, RRID:AB_11219471	IF	1:200
		anti-Histone H3	Cell Signaling	Cat# 4499, RRID: AB_10544537	Western	1:2000
		anti-RNA pol II S2P	Abcam	Cat# ab193468, RRID: AB_2905557	IF	1:500	Western	1:2000
		anti-NELFE	Abcam	Cat# ab170104, RRID: AB_2827280	Western	1:1000	ChIP	8 ug/sample
		anti-COBRA1/NELFB	Cell Signaling	Cat# 14894, RRID: AB_2798637	Western	1:1000
		anti-HA	Abcam	Cat# ab130275, RRID: AB_11156884	IF	1:500
		anti-HA	Cell Signaling	Cat# 3724, RRID: AB_1549585	Western	1:1000	ChIP	4 ug/sample
		anti-b-actin	Cell Signaling	Cat# 3700, RRID: AB_2242334	Western	1:2000
		anti-DSIF/Spt5	BD Biosciences	Cat# 611106, RRID: AB_398420	Western	1:2000	ChIP	4 ug/sample

### Sheet: Oligos
CRISPR-Cas9 sgRNA oligos
Nelfb_sgRNA	CACCGTTCTCCACAGCCTCACAGTG	Single guide RNA targeting Nelfb c-term with Px459 sticky ends
Nelfb_sgRNA_comp	AAACCACTGTGAGGCTGTGGAGAAC	complementary to single guide RNA targeting Nelfb c-term with Px459 sticky ends
HiFi DNA assembly of HDR template oligos
LA-NELFB_fwd	tctgctcacccgggtcttg	amplifying left arm of Nelfb c-term for HDR
LA-NELFB_rev	atggtttccacctgcactccggctggagcaggcacgct	amplifying left arm of Nelfb c-term for HDR
dTAG-PURO_fwd	ggagtgcaggtggaaaccatctc	amplifying FKBP-2xHA-P2A-Puro insert from addgene #91796
dTAG-PURO_rev	ctcacagtgttcaggcaccgggcttgcg	amplifying FKBP-2xHA-P2A-Puro insert from addgene #91796
RA-NELFB_fwd	cggtgcctgaacactgtgaggctgtggag	amplifying right arm of Nelfb c-term for HDR
RA-NELFB_rev	gctctagaactagtggatccaggccctacaccaggttac	amplifying right arm of Nelfb c-term for HDR
BB-AmpR_fwd	ggatccactagttctagagc	amplifying backbone from pbluescript with amp resistance
BB-AmpR_rev	acaagacccgggtgagcagatatcgataccgtcgacctc	amplifying backbone from pbluescript with amp resistance
BB-PGK_fwd	gtacaagtaagctgatcagcctcgactg	Amplifying back bone
BB-PGK_rev	ggctactgccaggtcgaaaggcccggag	Amplifying back bone
Nelfe_fwd	ctttcgacctggcagtagcccgcgcggc	Amplifying Nelfe cDNA
Nelfe_rev	gcgaccggtgtagatcgtcactgtacacaatctgggtcctcttgtctc	Amplifying Nelfe cDNA
EGFP_fwd_Ne	tgacgatctacaccggtcgcaaccttgg	Amplifying EGFP
EGFP_rev_Ne	gctgatcagcttacttgtacagctcgtccatgc	Amplifying EGFP
Genotyping primers
NELFB_WT_F1	tctacagcatgcccacagag	345 with R1 = WT	Genotyping mice
NELFB_WT_R1	gcagagttcaaggccagtct	345 with F1 = WT	Genotyping mice
NELFB_KO_F1	cccctgcaataagcagaaaa	559 with R1 = KO	Genotyping mice
Nelfb-F	GGTGTGGGGCAGATTACTGT	Colony genotyping primer, Figure S2A, primer 1
HA-R	CCTGCATAGTCCGGGACATCAT	Colony genotyping primer, Figure S2A, primer 2
Nelfb-R	ACCCAGCGATGTCTAAGCTG	Colony genotyping primer, Figure S2A, primer 3
RT-qPCR primers
Fos_qPCR_fwd	AGGGGCAAAGTAGAGCAGCTA
Fos_qPCR_Rev	CAATCTCAGTCTGCAACGCA
Pou3f1_qPCR_fwd	TCGAGGTGGGTGTCAAAGG
Pou3f1_qPCR_Rev	GGCGCATAAACGTCGTCCA
RT_Nanog_F	AGTTATGGAGCGGAGCAGCAT
RT_Nanog_R	AGGCCTGGACCGCTCAGT
RT_Pou5f1_F	CAGGGCTTTCATGTCCTGG
RT_Pou5f1_R	AGTTGGCGTGGAGACTTTGC
RT_Sox2_F	CGGGAAGCGTGTACTTATCCTT
RT_Sox2_R	GCGGAGTGGAAACTTTTGTCC
Actin_F	GCCCCAGAGCAAGAGAGGTATCC
Actin_R	ACGCACGATTTCCCTCTCAGC
Dusp1_qPCR_fwd	CAACCACAAGGCAGACATCAGC
Dusp1_qPCR_Rev	GTAAGCAAGGCAGATGGTGGCT
FGF5_qpcr_F	AAGTAGCGCGACGTTTTCTTC
FGF5_qpcr_R	CTGGAAACTGCTATGTTCCGAG
Klf4_qpcr_F	TTGCGGTAGTGCCTGGTCAGTT
Klf4_qpcr_R	CTATGCAGGCTGTGGCAAAACC
Otx2_qpcr_F	TATCTAAAGCAACCGCCTTACG
Otx2_qpcr_R	AAGTCCATACCCGAAGTGGTC
ChIP-qPCR primers
T (F)	TTGCGGGAGTTCAAGTGGAG
Id2(F)	GAACGCGGAAGAACCGAGAG
Rpl6(F)	GGTGCATTGCCACGGAGTA
Vegfa(F)	AGCTTTCCATTTCGCGGTAGT
Gata6(F)	TGCCTAGCTCTTATTGTCCGC
T (R)	TGCGGAGCCCAAAGATTACA
Id2(R)	GGTTCAGAATGAAGCGCGAG
Rpl6(R)	GCCCGCCATTCCTACCTTG
Vegf(R)	CAAGCCTCTGCGCTTCTCAC
Gata6(R)	GGGTCGGAACTGCTCTCTAC
